# Protease-Resistant Azapeptide GLP-1 Analogue Improves Metabolic Control in Diet-Induced Obesity

**DOI:** 10.1101/2025.05.09.653092

**Authors:** Mingzhu He, Kai Fan Cheng, Sonya VanPatten, Marcelo D. T. Torres, Bayan Al Jabari, Ibrahim T. Mughrabi, Borja Ballarín-González, Myoungsun Son, Cesar de la Fuente-Nunez, Yousef Al-Abed

**Affiliations:** The Feinstein Institutes for Medical Research, Northwell Health, Manhasset, NY, USA; Machine Biology Group, Departments of Psychiatry and Microbiology, Institute for Biomedical Informatics, Institute for Translational Medicine and Therapeutics, Perelman School of Medicine, University of Pennsylvania, Philadelphia, PA, USA; Departments of Bioengineering and Chemical and Biomolecular Engineering, School of Engineering and Applied Science, University of Pennsylvania, Philadelphia, PA, USA; Department of Chemistry, School of Arts and Sciences, University of Pennsylvania, Philadelphia, PA, USA; Penn Institute for Computational Science, University of Pennsylvania, Philadelphia, PA, USA; Institute of Bioelectronic Medicine, Feinstein Institutes for Medical Research, Northwell Health, Manhasset, NY USA; Novo Nordisk A/S, Måløv, Denmark; Institute of Molecular Medicine, Feinstein Institutes for Medical Research, Northwell Health, Manhasset, NY, USA; Donald and Barbara Zucker School of Medicine at Hofstra/Northwell, Northwell Health, Hempstead, NY, USA

**Keywords:** azapeptide, GLP-1 receptor agonist (GLP-1RA), high-fat diet-induced obesity (HF-DIO)

## Abstract

Peptide therapeutics are limited by rapid proteolysis and short half-lives. Azapeptides, created by replacing one or more α-carbon(s) on the peptide backbone with nitrogen atom(s), offer a strategy to improve peptide stability while preserving functional efficiency, yet their clinical potential has remained underexplored. Herein, we report the design, synthesis, *in vitro* and *in vivo* evaluations of azapeptide-based glucagon-like peptide-1 receptor agonists (GLP-1RAs). Using a solid-phase synthesis platform, we generated GLP-1 analogues with aza-substitutions at protease-sensitive residues. The lead analogue, AzaA^8^/R^34^-GLP-1(AzaA8), resisted dipeptidyl peptidase-4 degradation (>24 h), maintained picomolar potency at the GLP-1 receptor (GLP-1R) signaling, and exhibited an extended plasma half-life in mice relative to unmodified controls. In lean mice, AzaA8 improved oral glucose tolerance, and in high-fat diet-induced obese mice, chronic administration reduced body weight, decreased leptin and insulin levels, and enhanced glucose handling without detectable inflammatory adverse effects. These findings demonstrate that a targeted aza-substitution yields a protease-stable, biologically active GLP-1RA with metabolic benefits, establishing azapeptides as a promising scaffold for next-generation incretin-based therapies in diabetes and obesity.
