## Supplementary dataset4 for "Protease-Resistant Azapeptide GLP-1 Analogue Improves Metabolic Control in Diet-Induced Obesity"

### Sheet: AzaH7
match_seq	total_intensity	rel_to_cond_max	peptide	condition
AAKEFI	1.89873e+06	0.0459832	TA-2	serum_0
AAKEFI	2.5175e+06	0.0517465	TA-2	serum_60
AAKEFI	4.7633e+07	0.3479447379019035	TA-2	urine_60
AEGTFTSD	5.33769e+06	0.1292674968289211	TA-2	serum_0
AEGTFTSD	5.04505e+06	0.1036997537470799	TA-2	serum_60
AEGTFTSD	3.52772e+07	0.2576890407799718	TA-2	urine_60
AWLVR	4.41308e+06	0.1068754451700859	TA-2	serum_0
AWLVR	2.49551e+06	0.0512947	TA-2	serum_60
AWLVR	2.80653e+07	0.2050086902552959	TA-2	urine_60
AWLVRGRG	1.45694e+07	0.3528402016587012	TA-2	serum_0
AWLVRGRG	1.28129e+07	0.2633654298802534	TA-2	serum_60
AWLVRGRG	6.0706e+07	0.4434390405634989	TA-2	urine_60
DVSSYLE	3.38913e+06	0.0820774	TA-2	serum_0
DVSSYLE	2.96395e+06	0.0609232	TA-2	serum_60
DVSSYLE	2.81119e+07	0.2053491890207152	TA-2	urine_60
EGQAAKEF	3.56001e+06	0.0862159	TA-2	serum_0
EGQAAKEF	4.37763e+06	0.089981	TA-2	serum_60
EGQAAKEF	3.65969e+07	0.2673295020254827	TA-2	urine_60
EGTFTSD	1.33843e+07	0.3241396120366376	TA-2	serum_0
EGTFTSD	1.09158e+07	0.2243723336951458	TA-2	serum_60
EGTFTSD	1.46186e+07	0.106785	TA-2	urine_60
EGTFTSDVSSYLEG	1.08465e+07	0.2626798773571818	TA-2	serum_0
EGTFTSDVSSYLEG	1.31411e+07	0.2701117053625898	TA-2	serum_60
EGTFTSDVSSYLEG	6.25861e+06	0.0457172	TA-2	urine_60
FTSDVS	9.62238e+06	0.2330335335987936	TA-2	serum_0
FTSDVS	4.64261e+06	0.0954275	TA-2	serum_60
FTSDVS	7.03104e+06	0.0513596	TA-2	urine_60
GQ	1.16377e+07	0.2818399340895475	TA-2	serum_0
GQ	1.16695e+07	0.2398636316401957	TA-2	serum_60
GQ	1.32314e+07	0.096651	TA-2	urine_60
GQAAKEFIAWLVR	3.61702e+07	0.875966	TA-2	serum_0
GQAAKEFIAWLVR	4.86506e+07	1	TA-2	serum_60
GQAAKEFIAWLVR	3.37821e+06	0.0246768	TA-2	urine_60
GTFTSDVSSYLEGQA	3.6245e+06	0.0877776	TA-2	serum_0
GTFTSDVSSYLEGQA	3.31009e+07	0.6803804813972114	TA-2	serum_60
GTFTSDVSSYLEGQA	2.17827e+06	0.0159116	TA-2	urine_60
GTFTSDVSSYLEGQAA	8.73695e+06	0.2115903202941552	TA-2	serum_0
GTFTSDVSSYLEGQAA	1.28277e+07	0.2636699033597196	TA-2	serum_60
GTFTSDVSSYLEGQAA	3.0124e+06	0.0220046	TA-2	urine_60
{Aza}HA	813602.6880000001	0.0197037	TA-2	serum_0
{Aza}HA	1.02058e+06	0.0209778	TA-2	serum_60
{Aza}HA	4.17284e+06	0.0304813	TA-2	urine_60
IAWLVRG	4.12918e+07	1	TA-2	serum_0
IAWLVRG	4.75364e+07	0.9770987031261905	TA-2	serum_60
IAWLVRG	2.64415e+07	0.1931470033993396	TA-2	urine_60
KEFIAWL	6.19011e+06	0.1499113510347744	TA-2	serum_0
KEFIAWL	7.01595e+06	0.1442110734119863	TA-2	serum_60
KEFIAWL	3.71147e+07	0.2711119731536742	TA-2	urine_60
QAAKEFI	3.91682e+06	0.094857	TA-2	serum_0
QAAKEFI	5.61947e+06	0.1155067641793277	TA-2	serum_60
QAAKEFI	2.86637e+07	0.2093796163638915	TA-2	urine_60
SDVSSYLEGQAA	2.18874e+07	0.5300657986241181	TA-2	serum_0
SDVSSYLEGQAA	2.79815e+07	0.5751519839056564	TA-2	serum_60
SDVSSYLEGQAA	2.01e+07	0.1468240957527049	TA-2	urine_60
SSYLEGQ	9.13672e+06	0.2212718496473864	TA-2	serum_0
SSYLEGQ	8.89419e+06	0.1828177054439187	TA-2	serum_60
SSYLEGQ	2.03488e+07	0.1486420062104014	TA-2	urine_60
SYLEGQAAKE	2.99862e+07	0.7262007470611987	TA-2	serum_0
SYLEGQAAKE	2.72823e+07	0.5607797979976427	TA-2	serum_60
SYLEGQAAKE	3.56558e+07	0.2604546934957458	TA-2	urine_60
TS	5.1737e+06	0.1252958697763194	TA-2	serum_0
TS	5.0962e+06	0.1047511173243863	TA-2	serum_60
TS	1.36898e+08	1	TA-2	urine_60
{Aza}HAEGTFTSDVSSYLEGQAAKEFIAWLVRGRG	281362	0.00681399	TA-2	serum_0
{Aza}HAEGTFTSDVSSYLEGQAAKEFIAWLVRGRG	965946	0.0198548	TA-2	serum_60
{Aza}HAEGTFTSDVSSYLEGQAAKEFIAWLVRGRG	146567	0.00107063	TA-2	urine_60

### Sheet: Aib8
match_seq	total_intensity	rel_to_cond_max	peptide	condition
{Aib}EGTFTSDVSS	1.42245e+07	0.3649017916699508	TA-3	serum_0
{Aib}EGTFTSDVSS	1.46814e+07	0.5279051826654432	TA-3	serum_15
{Aib}EGTFTSDVSS	3.57751e+07	0.2403992249673511	TA-3	urine_15
AAKEFI	3.40622e+06	0.0873801	TA-3	serum_0
AAKEFI	1.91663e+06	0.0689167	TA-3	serum_15
AAKEFI	4.60475e+07	0.3094269314191938	TA-3	urine_15
AWLVR	6.12094e+06	0.1570212459832512	TA-3	serum_0
AWLVR	3.05037e+06	0.1096829182370584	TA-3	serum_15
AWLVR	3.18498e+07	0.2140218092127709	TA-3	urine_15
AWLVRGRG	6.70126e+06	0.1719081937856479	TA-3	serum_0
AWLVRGRG	1.87671e+07	0.6748147740319965	TA-3	serum_15
AWLVRGRG	5.06218e+07	0.3401646955167574	TA-3	urine_15
EGQAAKEF	4.2343e+06	0.1086230289497189	TA-3	serum_0
EGQAAKEF	3.17826e+06	0.1142817696183056	TA-3	serum_15
EGQAAKEF	3.31147e+07	0.2225219033259528	TA-3	urine_15
EGTFTSDVS	6.96703e+06	0.1787258976425406	TA-3	serum_0
EGTFTSDVS	4.9492e+06	0.1779599034024534	TA-3	serum_15
EGTFTSDVS	1.56691e+07	0.1052919206111515	TA-3	urine_15
EGTFTSDVSSYLEG	1.12333e+07	0.2881694536631005	TA-3	serum_0
EGTFTSDVSSYLEG	7.52153e+06	0.2704537032433111	TA-3	serum_15
EGTFTSDVSSYLEG	1.09319e+07	0.0734592	TA-3	urine_15
FIAWLVRG	1.93924e+06	0.0497476	TA-3	serum_0
FIAWLVRG	1.34287e+07	0.4828604350364741	TA-3	serum_15
FIAWLVRG	5.82219e+06	0.0391236	TA-3	urine_15
FTSDVSSYL	4.14538e+06	0.1063418677516756	TA-3	serum_0
FTSDVSSYL	4.45508e+06	0.1601924989901974	TA-3	serum_15
FTSDVSSYL	2.69577e+07	0.1811481616938904	TA-3	urine_15
FTSDVSSYLEGQAAKEFI	1.39654e+06	0.0358255	TA-3	serum_0
FTSDVSSYLEGQAAKEFI	1.63052e+07	0.5862897058917359	TA-3	serum_15
FTSDVSSYLEGQAAKEFI	2.67625e+06	0.0179837	TA-3	urine_15
GQ	1.26368e+07	0.3241720393488684	TA-3	serum_0
GQ	8.91736e+06	0.3206442445824009	TA-3	serum_15
GQ	1.0112e+07	0.06795	TA-3	urine_15
GQAAKEFIAWLVR	3.89816e+07	1	TA-3	serum_0
GQAAKEFIAWLVR	1.00527e+07	0.3614690868610567	TA-3	serum_15
GQAAKEFIAWLVR	3.26409e+06	0.0219338	TA-3	urine_15
GTFTSDVSSYLEGQA	1.55612e+07	0.3991933132764152	TA-3	serum_0
GTFTSDVSSYLEGQA	1.16328e+07	0.4182833111432506	TA-3	serum_15
GTFTSDVSSYLEGQA	3.22e+06	0.0216375	TA-3	urine_15
GTFTSDVSSYLEGQAA	7.5488e+06	0.1936501291156846	TA-3	serum_0
GTFTSDVSSYLEGQAA	5.61873e+06	0.2020344172591601	TA-3	serum_15
GTFTSDVSSYLEGQAA	2.53406e+06	0.0170282	TA-3	urine_15
H{Aib}	1.0231e+06	0.0262456	TA-3	serum_0
H{Aib}	1.3314e+06	0.0478735	TA-3	serum_15
H{Aib}	1.65056e+07	0.1109131557874434	TA-3	urine_15
H{Aib}EGTFTSDVSSYLEGQAA	4.54931e+06	0.1167040274596517	TA-3	serum_0
H{Aib}EGTFTSDVSSYLEGQAA	1.53485e+07	0.5518918071465319	TA-3	serum_15
H{Aib}EGTFTSDVSSYLEGQAA	1.17543e+06	0.00789855	TA-3	urine_15
H{Aib}EGTFTSDVSSYLEGQAAKEFIAWLVRGRG	349935	0.00897691	TA-3	serum_0
H{Aib}EGTFTSDVSSYLEGQAAKEFIAWLVRGRG	165516	0.00595151	TA-3	serum_15
H{Aib}EGTFTSDVSSYLEGQAAKEFIAWLVRGRG	772376	0.00519016	TA-3	urine_15
IAWLVRG	2.77901e+07	0.7129016153613352	TA-3	serum_0
IAWLVRG	2.78108e+07	1	TA-3	serum_15
IAWLVRG	1.46534e+07	0.0984671	TA-3	urine_15
KEFIAWL	5.60608e+06	0.1438133772399977	TA-3	serum_0
KEFIAWL	7.03822e+06	0.253075	TA-3	serum_15
KEFIAWL	2.88935e+07	0.1941562597153387	TA-3	urine_15
SDVSSYLEGQAA	1.70591e+07	0.437618	TA-3	serum_0
SDVSSYLEGQAA	2.45316e+07	0.8820885359969647	TA-3	serum_15
SDVSSYLEGQAA	2.31337e+07	0.1554522708365652	TA-3	urine_15
SSYLEGQ	3.98048e+06	0.1021118183595739	TA-3	serum_0
SSYLEGQ	1.35222e+07	0.4862230487312242	TA-3	serum_15
SSYLEGQ	1.20273e+07	0.0808203	TA-3	urine_15
SYLEGQAAKE	3.40741e+07	0.8741076328118434	TA-3	serum_0
SYLEGQAAKE	2.71728e+07	0.9770591017432356	TA-3	serum_15
SYLEGQAAKE	3.8323e+07	0.2575200453388843	TA-3	urine_15
TFTSDVSS	5.66761e+06	0.1453918660032402	TA-3	serum_0
TFTSDVSS	6.22768e+06	0.2239305016001118	TA-3	serum_15
TFTSDVSS	2.50879e+07	0.1685842368487311	TA-3	urine_15
TS	4.63203e+06	0.118826	TA-3	serum_0
TS	2.6769e+06	0.0962539	TA-3	serum_15
TS	1.48816e+08	1	TA-3	urine_15
WLVRGR	4.24659e+06	0.1089382083350341	TA-3	serum_0
WLVRGR	1.84114e+07	0.6620252771691187	TA-3	serum_15
WLVRGR	1.05644e+07	0.0709901	TA-3	urine_15

### Sheet: AzaA8
match_seq	total_intensity	rel_to_cond_max	peptide	condition
AAKEFI	2.1759e+06	0.0672651	TA-5	serum_0
AAKEFI	1.7281e+06	0.0533314	TA-5	serum_15
AAKEFI	2.42474e+07	0.2670245197611193	TA-5	urine_15
AK	9.20787e+06	0.2846487102081005	TA-5	serum_0
AK	4.3834e+06	0.1352776016315164	TA-5	serum_15
AK	1.51344e+07	0.1666675731275843	TA-5	urine_15
AWLVRGRG	1.41874e+07	0.4385834520469319	TA-5	serum_0
AWLVRGRG	7.74573e+06	0.2390435540978524	TA-5	serum_15
AWLVRGRG	2.74749e+07	0.3025681532181445	TA-5	urine_15
EGQAAKEF	2.27207e+06	0.0702379	TA-5	serum_0
EGQAAKEF	3.02895e+06	0.0934775	TA-5	serum_15
EGQAAKEF	1.95194e+07	0.2149580436386462	TA-5	urine_15
EGTFTSDV	8.72509e+06	0.2697242068223147	TA-5	serum_0
EGTFTSDV	9491711	0.2929268391304903	TA-5	serum_15
EGTFTSDV	1.02746e+07	0.1131498048099141	TA-5	urine_15
EGTFTSDVSSYLEG	9.30546e+06	0.2876657401868863	TA-5	serum_0
EGTFTSDVSSYLEG	7.68719e+06	0.2372367648879704	TA-5	serum_15
EGTFTSDVSSYLEG	2.33783e+06	0.0257454	TA-5	urine_15
FTSDVSSYL	5.64366e+06	0.1744662172567261	TA-5	serum_0
FTSDVSSYL	4.90737e+06	0.151448	TA-5	serum_15
FTSDVSSYL	1.40366e+07	0.1545781959355045	TA-5	urine_15
GQ	1.09363e+07	0.3380817761001517	TA-5	serum_0
GQ	6.9925e+06	0.2157980091433103	TA-5	serum_15
GQ	4.17577e+06	0.0459857	TA-5	urine_15
GQAAKEFI	1.72721e+06	0.0533944	TA-5	serum_0
GQAAKEFI	3.10387e+06	0.0957897	TA-5	serum_15
GQAAKEFI	1.49494e+07	0.1646302167405707	TA-5	urine_15
GQAAKEFIAWLVR	3.23482e+07	1	TA-5	serum_0
GQAAKEFIAWLVR	2.28857e+07	0.706284	TA-5	serum_15
GQAAKEFIAWLVR	1.44701e+06	0.0159352	TA-5	urine_15
GTFTSDVSSYLEGQA	7422361.976999999	0.2294522794295965	TA-5	serum_0
GTFTSDVSSYLEGQA	2.02052e+07	0.6235601338745103	TA-5	serum_15
GTFTSDVSSYLEGQA	1.84368e+06	0.0203036	TA-5	urine_15
H{Aza}A	688712	0.0212906	TA-5	serum_0
H{Aza}A	920831	0.0284181	TA-5	serum_15
H{Aza}A	295773	0.00325721	TA-5	urine_15
H{Aza}AEGTFTS	5.853e+06	0.180938	TA-5	serum_0
H{Aza}AEGTFTS	7.89631e+06	0.2436905006537833	TA-5	serum_15
H{Aza}AEGTFTS	8.5946e+06	0.0946482	TA-5	urine_15
H{Aza}AEGTFTSDVSSYLEGQAAKEFIAWLVRGRG	428941	0.0132601	TA-5	serum_0
H{Aza}AEGTFTSDVSSYLEGQAAKEFIAWLVRGRG	537398	0.0165848	TA-5	serum_15
H{Aza}AEGTFTSDVSSYLEGQAAKEFIAWLVRGRG	24006.2	0.000264369	TA-5	urine_15
IAWLVRG	2.66527e+07	0.8239328230732663	TA-5	serum_0
IAWLVRG	3.2403e+07	1	TA-5	serum_15
IAWLVRG	1.31011e+07	0.1442763812098397	TA-5	urine_15
KEFIAWL	4.68024e+06	0.1446831489545481	TA-5	serum_0
KEFIAWL	7.64288e+06	0.2358694971745961	TA-5	serum_15
KEFIAWL	1.18534e+07	0.1305355284458945	TA-5	urine_15
LV	5.0468e+06	0.1560149034134156	TA-5	serum_0
LV	5.53497e+06	0.1708164945339818	TA-5	serum_15
LV	1.49105e+07	0.1642019758611266	TA-5	urine_15
RG	2.64357e+06	0.0817225	TA-5	serum_0
RG	2.71186e+06	0.0836915	TA-5	serum_15
RG	1.53201e+07	0.1687128737060631	TA-5	urine_15
SDVSSYLEGQAA	2.19939e+07	0.6799107763748914	TA-5	serum_0
SDVSSYLEGQAA	1.65265e+07	0.5100294405732649	TA-5	serum_15
SDVSSYLEGQAA	1.13965e+07	0.1255042751796185	TA-5	urine_15
SSYLEGQ	1.23368e+07	0.3813749265060188	TA-5	serum_0
SSYLEGQ	6.70645e+06	0.2069698731470129	TA-5	serum_15
SSYLEGQ	7.80039e+06	0.085902	TA-5	urine_15
SYLEGQAAKE	2.52503e+07	0.7805778463313542	TA-5	serum_0
SYLEGQAAKE	2.66036e+07	0.8210226039234925	TA-5	serum_15
SYLEGQAAKE	1.81257e+07	0.1996093149036279	TA-5	urine_15
TS	1.9162e+06	0.0592367	TA-5	serum_0
TS	3.91134e+06	0.1207090815217607	TA-5	serum_15
TS	9.08057e+07	1	TA-5	urine_15
WLVRGR	1.1843e+07	0.366109	TA-5	serum_0
WLVRGR	4.90976e+06	0.151522	TA-5	serum_15
WLVRGR	1.07663e+07	0.118564	TA-5	urine_15
